# Dimensionality Reduction for Cyclic Compositional Data

**DOI:** 10.64898/2026.10.22.761053

**Authors:** Nikhila P. Swarna, Jawhara Emhemed, Lior Pachter

## Abstract

The cyclic nature of many biological systems is frequently reflected in periodic gene expression patterns. Standard dimensionality reductions can reveal such variation but do not link a sample’s position on a cycle to an ordering of the molecular features that define it. We introduce *clrcycle*, which applies a centered log-ratio transformation, learns a cyclic feature ordering by maximizing variance captured by the first Fourier mode, and projects samples onto the corresponding cosine and sine coordinates. The resulting two-dimensional geometry assigns each sample a phase and a radius measuring the magnitude of its projection onto the learned Fourier circle. Across a mouse circadian atlas, clrcycle recovers known temporal organization and reveals tissue-specific differences in rhythmic timing. In FUCCI-profiled single cells, clrcycle represents independently measured cell-cycle phase in two-dimensional coordinates more reliably than conventional two-dimensional embeddings. In human endometrium, a circular coordinate learned from 250 highly variable genes recovers menstrual-stage organization and can stage unseen endometrial biopsies. Together, these results establish clrcycle as powerful, explicitly circular dimensionality reduction technique to quantify high-dimensional cyclic variation across biological cycles.
