## Supplementary Table 4 for "Dimensionality Reduction for Cyclic Compositional Data"

### Sheet: Summary
Supplementary Data 4
CHIRAL versus clrcycle | GSE54650
Values retain full precision; displayed decimals are rounded.
Tab	Contents	Data rows
Overall_scores	Equally weighted tissue means and counts of tissues favoring each method.	2
Tissue_comparison	Per-tissue phase agreement, error in hours, and paired method differences.	12
Sample_phases	Raw and aligned sample phases, with phase errors in hours.	288
Methods	Input selection, preprocessing, scoring definitions, and interpretation.	14

### Sheet: Overall_scores
method	mean_R	mean_abs_err_h	tissues_with_higher_R	tissues_with_lower_error
CHIRAL	0.966649	0.778658	9	9
clrcycle	0.962973	0.861815	3	3

### Sheet: Tissue_comparison
tissue	n_probes	n_samples	chiral_R	chiral_mean_abs_err_h	chiral_iterations	clrcycle_R	clrcycle_mean_abs_err_h	delta_R_clrcycle_minus_chiral	delta_error_h_clrcycle_minus_chiral
Adrenal	240	24	0.976952	0.673968	14	0.949894	0.977065	-0.0270586	0.303097
Aorta	240	24	0.969076	0.787828	10	0.967041	0.799086	-0.00203477	0.0112582
Brainstem	240	24	0.935903	1.17119	20	0.967905	0.819329	0.0320025	-0.351863
Brown fat	240	24	0.990377	0.469688	10	0.977045	0.698223	-0.0133324	0.228535
Cerebellum	240	24	0.94588	0.977427	17	0.965714	0.785605	0.0198337	-0.191822
Heart	240	24	0.96693	0.76638	10	0.966342	0.788017	-0.000588632	0.0216379
Hypothalamus	240	24	0.915091	1.39653	55	0.944902	1.11146	0.0298112	-0.285071
Kidney	240	24	0.982662	0.597687	11	0.944632	1.14175	-0.0380296	0.544066
Liver	240	24	0.963677	0.838929	11	0.952236	1.00603	-0.0114413	0.167098
Lung	240	24	0.985267	0.523999	9	0.966879	0.846874	-0.0183875	0.322875
Muscle	240	24	0.986395	0.523261	11	0.982594	0.599052	-0.00380045	0.0757908
White fat	240	24	0.981579	0.616999	11	0.970486	0.769282	-0.0110928	0.152283

### Sheet: Sample_phases
tissue	sample	ct	ct_mod24	chiral_raw_phase_rad	clrcycle_raw_phase_rad	chiral_aligned_phase_rad	clrcycle_aligned_phase_rad	chiral_phase_residual_hours	clrcycle_phase_residual_hours
Adrenal	Adr_CT18	18	18	4.65049	-2.37015	4.71515	4.99561	0.0105332	1.08181
Adrenal	Adr_CT20	20	20	5.44939	-1.85337	5.51404	5.51239	1.06207	1.05578
Adrenal	Adr_CT22	22	22	5.63108	-1.75291	5.69573	5.61285	-0.243911	-0.560486
Adrenal	Adr_CT24	24	0	6.04878	-1.58738	6.11343	5.77838	-0.648428	-1.92823
Adrenal	Adr_CT26	26	2	0.244167	-0.937436	0.308819	0.145135	-0.820399	-1.44562
Adrenal	Adr_CT28	28	4	0.790132	-0.0733865	0.854784	1.00919	-0.734965	-0.145197
Adrenal	Adr_CT30	30	6	1.2708	0.576905	1.33546	1.65948	-0.898937	0.338734
Adrenal	Adr_CT32	32	8	1.97522	1.07768	2.03987	2.16025	-0.208252	0.251546
Adrenal	Adr_CT34	34	10	2.75135	1.45845	2.816	2.54103	0.75634	-0.293994
Adrenal	Adr_CT36	36	12	2.79695	1.60449	2.8616	2.68706	-1.06948	-1.73618
Adrenal	Adr_CT38	38	14	3.47335	2.19237	3.538	3.27494	-0.485844	-1.49065
Adrenal	Adr_CT40	40	16	4.13154	-3.10938	4.19619	4.25637	0.0282646	0.258144
Adrenal	Adr_CT42	42	18	4.67198	-2.48167	4.73663	4.88408	0.0926102	0.655827
Adrenal	Adr_CT44	44	20	5.18372	-2.03117	5.24837	5.33459	0.0473119	0.37662
Adrenal	Adr_CT46	46	22	5.48462	-1.78353	5.54927	5.58223	-0.803344	-0.677452
Adrenal	Adr_CT48	48	0	5.86489	-1.65929	5.92955	5.70647	-1.3508	-2.20289
Adrenal	Adr_CT50	50	2	0.252455	-0.800906	0.317107	0.281666	-0.788742	-0.924117
Adrenal	Adr_CT52	52	4	1.15349	0.398565	1.21814	1.48114	0.652952	1.65752
Adrenal	Adr_CT54	54	6	1.56425	0.749039	1.62891	1.83161	0.221964	0.996236
Adrenal	Adr_CT56	56	8	2.13985	1.16266	2.20451	2.24523	0.420589	0.576156
Adrenal	Adr_CT58	58	10	2.7794	1.54174	2.84406	2.62431	0.86349	0.0241297
Adrenal	Adr_CT60	60	12	3.21968	1.98497	3.28433	3.06755	0.545229	-0.282837
Adrenal	Adr_CT62	62	14	4.02228	2.98833	4.08693	4.0709	1.61093	1.54968
Adrenal	Adr_CT64	64	16	4.59795	-2.40735	4.6626	4.9584	1.80984	2.93971
Aorta	Aor_CT18	18	18	4.85284	2.20589	4.82208	4.87898	0.419001	0.636336
Aorta	Aor_CT20	20	20	5.54485	1.42599	5.5141	5.65888	1.0623	1.61534
Aorta	Aor_CT22	22	22	5.7506	1.26522	5.71984	5.81965	-0.151818	0.229426
Aorta	Aor_CT24	24	0	6.05766	1.06754	6.0269	6.01733	-0.978932	-1.01549
Aorta	Aor_CT26	26	2	0.392288	0.632516	0.361534	0.169171	-0.619042	-1.35381
Aorta	Aor_CT28	28	4	0.94129	-0.0385625	0.910536	0.840249	-0.522008	-0.790483
Aorta	Aor_CT30	30	6	1.43939	-0.709334	1.40864	1.51102	-0.619411	-0.228324
Aorta	Aor_CT32	32	8	2.09291	-1.34581	2.06216	2.1475	-0.12314	0.202844
Aorta	Aor_CT34	34	10	2.4217	-1.6871	2.39095	2.48879	-0.867243	-0.493538
Aorta	Aor_CT36	36	12	2.97652	-2.0822	2.94576	2.88389	-0.748011	-0.984368
Aorta	Aor_CT38	38	14	3.65818	-2.5604	3.62743	3.36209	-0.144257	-1.15777
Aorta	Aor_CT40	40	16	4.43943	2.772	4.40868	4.31287	0.839914	0.473965
Aorta	Aor_CT42	42	18	4.88462	2.1104	4.85387	4.97447	0.540401	1.00108
Aorta	Aor_CT44	44	20	5.44631	1.61014	5.41555	5.47473	0.685882	0.911946
Aorta	Aor_CT46	46	22	5.57156	1.35163	5.54081	5.73324	-0.835677	-0.100639
Aorta	Aor_CT48	48	0	6.05947	1.00043	6.02871	6.08444	-0.972015	-0.759135
Aorta	Aor_CT50	50	2	6.05172	0.994042	6.02096	6.09083	-3.00161	-2.73474
Aorta	Aor_CT52	52	4	1.31176	-0.440417	1.281	1.2421	0.893066	0.744487
Aorta	Aor_CT54	54	6	1.79702	-1.0141	1.76626	1.81579	0.746624	0.9358
Aorta	Aor_CT56	56	8	2.37854	-1.66184	2.34779	2.46352	0.967884	1.40997
Aorta	Aor_CT58	58	10	2.76187	-1.91852	2.73111	2.72021	0.43208	0.390436
Aorta	Aor_CT60	60	12	3.27504	-2.32341	3.24429	3.1251	0.392264	-0.0629942
Aorta	Aor_CT62	62	14	4.00557	-2.90978	3.97481	3.71146	1.18267	0.176747
Aorta	Aor_CT64	64	16	4.52392	2.69492	4.49316	4.38996	1.16261	0.768393
Brainstem	Bstm_CT18	18	18	0.0909526	-1.04164	5.09446	5.04076	1.45941	1.25427
Brainstem	Bstm_CT20	20	20	0.403245	-1.56338	5.40675	5.5625	0.652274	1.24717
Brainstem	Bstm_CT22	22	22	0.94663	-1.86463	5.95014	5.86375	0.727852	0.397858
Brainstem	Bstm_CT24	24	0	1.0197	-1.97578	6.02321	5.9749	-0.993037	-1.17757
Brainstem	Bstm_CT26	26	2	1.78954	-2.57658	0.509865	0.292515	-0.052461	-0.882676
Brainstem	Bstm_CT28	28	4	2.29764	3.11435	1.01796	0.884769	-0.111686	-0.62043
Brainstem	Bstm_CT30	30	6	2.91267	2.168	1.63299	1.83112	0.237567	0.994363
Brainstem	Bstm_CT32	32	8	2.9281	2.0495	1.64842	1.94962	-1.70351	-0.553013
Brainstem	Bstm_CT34	34	10	3.47905	1.46	2.19937	2.53911	-1.59901	-0.301297
Brainstem	Bstm_CT36	36	12	4.04618	1.21924	2.7665	2.77988	-1.43275	-1.38166
Brainstem	Bstm_CT38	38	14	5.51485	0.520647	4.23518	3.47847	2.17718	-0.713222
Brainstem	Bstm_CT40	40	16	5.70656	-0.0812998	4.42688	4.08042	0.909433	-0.413956
Brainstem	Bstm_CT42	42	18	0.0710649	-1.12724	5.07457	5.12636	1.38344	1.58125
Brainstem	Bstm_CT44	44	20	0.487922	-1.57768	5.49143	5.5768	0.975718	1.3018
Brainstem	Bstm_CT46	46	22	0.516954	-1.80482	5.52046	5.80394	-0.913387	0.169412
Brainstem	Bstm_CT48	48	0	0.709283	-1.90888	5.71279	5.908	-2.17874	-1.43311
Brainstem	Bstm_CT50	50	2	0.986435	-2.36568	5.98994	0.0816093	-3.1201	-1.68828
Brainstem	Bstm_CT52	52	4	2.63987	2.51608	1.36019	1.48303	1.19554	1.66477
Brainstem	Bstm_CT54	54	6	2.81877	2.41357	1.53909	1.58555	-0.121108	0.056345
Brainstem	Bstm_CT56	56	8	3.14646	1.6776	1.86679	2.32152	-0.869399	0.867542
Brainstem	Bstm_CT58	58	10	3.61422	1.29917	2.33454	2.69995	-1.08271	0.31305
Brainstem	Bstm_CT60	60	12	4.56155	0.922171	3.28187	3.07695	0.535815	-0.246933
Brainstem	Bstm_CT62	62	14	5.50982	0.368333	4.23014	3.63078	2.15794	-0.131426
Brainstem	Bstm_CT64	64	16	5.86602	-0.11833	4.58634	4.11745	1.51854	-0.272509
Brown fat	BFat_CT18	18	18	4.91689	2.1095	4.86102	5.00368	0.567736	1.11266
Brown fat	BFat_CT20	20	20	5.38804	1.67109	5.33217	5.44209	0.367376	0.787253
Brown fat	BFat_CT22	22	22	6.01502	1.27353	5.95915	5.83965	0.762286	0.305803
Brown fat	BFat_CT24	24	0	6.21618	1.04091	6.16031	6.07227	-0.469331	-0.805629
Brown fat	BFat_CT26	26	2	0.53076	0.537812	0.474891	0.292183	-0.18605	-0.883944
Brown fat	BFat_CT28	28	4	0.968835	-0.164932	0.912966	0.994926	-0.512728	-0.199662
Brown fat	BFat_CT30	30	6	1.48905	-0.828485	1.43318	1.65848	-0.525649	0.334924
Brown fat	BFat_CT32	32	8	2.05351	-1.29087	1.99764	2.12087	-0.369558	0.101113
Brown fat	BFat_CT34	34	10	2.66976	-1.7602	2.61389	2.59019	-0.0156627	-0.106186
Brown fat	BFat_CT36	36	12	3.04816	-2.06264	2.9923	2.89264	-0.570274	-0.950946
Brown fat	BFat_CT38	38	14	3.59624	-2.61925	3.54037	3.44925	-0.476796	-0.824842
Brown fat	BFat_CT40	40	16	4.15857	3.05727	4.1027	4.05591	-0.328852	-0.507551
Brown fat	BFat_CT42	42	18	4.979	2.02392	4.92313	5.08926	0.804965	1.43954
Brown fat	BFat_CT44	44	20	5.54056	1.60456	5.48469	5.50862	0.94998	1.04139
Brown fat	BFat_CT46	46	22	5.81427	1.40361	5.7584	5.70957	-0.00451379	-0.191064
Brown fat	BFat_CT48	48	0	6.16682	1.12162	6.11095	5.99156	-0.657889	-1.11391
Brown fat	BFat_CT50	50	2	0.377256	0.708224	0.321387	0.12177	-0.772391	-1.53487
Brown fat	BFat_CT52	52	4	1.25153	-0.490359	1.19566	1.32035	0.567081	1.04338
Brown fat	BFat_CT54	54	6	1.66041	-1.0087	1.60454	1.8387	0.128907	1.0233
Brown fat	BFat_CT56	56	8	2.25508	-1.45604	2.19921	2.28604	0.400378	0.732014
Brown fat	BFat_CT58	58	10	2.83195	-1.88326	2.77608	2.71325	0.60385	0.363863
Brown fat	BFat_CT60	60	12	3.00296	-2.02954	2.94709	2.85954	-0.742938	-1.07738
Brown fat	BFat_CT62	62	14	3.8065	-2.78687	3.75063	3.61686	0.326353	-0.184613
Brown fat	BFat_CT64	64	16	4.2868	2.90043	4.23093	4.21275	0.160965	0.0915124
Cerebellum	Cer_CT18	18	18	0.184211	-0.830813	5.0087	4.93429	1.13181	0.847615
Cerebellum	Cer_CT20	20	20	0.620634	-1.34172	5.44512	5.4452	0.798825	0.799136
Cerebellum	Cer_CT22	22	22	0.809309	-1.6741	5.63379	5.77758	-0.480493	0.0687278
Cerebellum	Cer_CT24	24	0	1.24136	-1.9733	6.06584	6.07678	-0.830193	-0.788399
Cerebellum	Cer_CT26	26	2	2.0365	-2.62818	0.577801	0.448472	0.207037	-0.286961
Cerebellum	Cer_CT28	28	4	2.30238	3.10928	0.843678	0.994204	-0.777389	-0.202421
Cerebellum	Cer_CT30	30	6	2.84214	2.64593	1.38344	1.45756	-0.71564	-0.432546
Cerebellum	Cer_CT32	32	8	3.50409	1.99639	2.04539	2.10709	-0.187184	0.0484786
Cerebellum	Cer_CT34	34	10	3.99186	1.49147	2.53316	2.61201	-0.324055	-0.0228461
Cerebellum	Cer_CT36	36	12	4.31451	1.28057	2.85581	2.82291	-1.09159	-1.21727
Cerebellum	Cer_CT38	38	14	5.47987	0.158829	4.02117	3.94465	1.35975	1.06746
Cerebellum	Cer_CT40	40	16	5.37589	0.467345	3.91719	3.63614	-1.03744	-2.11098
Cerebellum	Cer_CT42	42	18	0.110376	-0.845415	4.93486	4.9489	0.849781	0.903391
Cerebellum	Cer_CT44	44	20	0.470638	-1.24079	5.29512	5.34427	0.225881	0.413602
Cerebellum	Cer_CT46	46	22	0.73184	-1.55673	5.55632	5.66021	-0.776403	-0.379576
Cerebellum	Cer_CT48	48	0	0.8692	-1.9079	5.69368	6.01139	-2.25173	-1.0382
Cerebellum	Cer_CT50	50	2	1.1629	-2.02903	5.98739	6.13252	-3.12986	-2.57552
Cerebellum	Cer_CT52	52	4	2.69889	2.74781	1.24019	1.35567	0.737168	1.17829
Cerebellum	Cer_CT54	54	6	3.09505	2.42953	1.63635	1.67395	0.250379	0.394014
Cerebellum	Cer_CT56	56	8	3.77541	1.7839	2.31671	2.31958	0.849176	0.860141
Cerebellum	Cer_CT58	58	10	4.03655	1.49758	2.57785	2.60591	-0.153353	-0.0461732
Cerebellum	Cer_CT60	60	12	4.65196	1.07567	3.19326	3.02781	0.197355	-0.434599
Cerebellum	Cer_CT62	62	14	5.89517	0.109819	4.43647	3.99366	2.94607	1.25467
Cerebellum	Cer_CT64	64	16	6.21028	-0.473692	4.75158	4.57717	2.14969	1.48351
Heart	Hrt_CT18	18	18	0.0275816	-3.08923	4.71331	4.69088	0.00352356	-0.0821622
Heart	Hrt_CT20	20	20	0.586698	2.27223	5.27243	5.61261	0.139192	1.4386
Heart	Hrt_CT22	22	22	0.97739	1.99127	5.66312	5.89357	-0.368477	0.511769
Heart	Hrt_CT24	24	0	1.40003	1.6828	6.08575	6.20203	-0.754128	-0.309972
Heart	Hrt_CT26	26	2	1.76376	1.49975	0.166309	0.101899	-1.36475	-1.61077
Heart	Hrt_CT28	28	4	2.3292	1.09033	0.731748	0.51132	-1.20493	-2.0469
Heart	Hrt_CT30	30	6	3.16115	0.0663536	1.5637	1.5353	-0.0271243	-0.135585
Heart	Hrt_CT32	32	8	3.76906	-0.682039	2.1716	2.28369	0.294913	0.723064
Heart	Hrt_CT34	34	10	4.25636	-1.18895	2.6589	2.7906	0.156262	0.659311
Heart	Hrt_CT36	36	12	4.6182	-1.39813	3.02074	2.99978	-0.461623	-0.541672
Heart	Hrt_CT38	38	14	5.44511	-1.89595	3.84766	3.4976	0.696963	-0.640149
Heart	Hrt_CT40	40	16	5.88271	-2.28971	4.28526	3.89137	0.36847	-1.13607
Heart	Hrt_CT42	42	18	0.0719074	3.13113	4.75764	4.75371	0.172836	0.157827
Heart	Hrt_CT44	44	20	0.724994	2.20659	5.41072	5.67825	0.667444	1.68932
Heart	Hrt_CT46	46	22	0.820995	2.06329	5.50673	5.82155	-0.965859	0.236698
Heart	Hrt_CT48	48	0	1.17234	1.72304	5.85807	6.16179	-1.62384	-0.463677
Heart	Hrt_CT50	50	2	1.46915	1.61335	6.15488	6.27149	-2.49008	-2.04467
Heart	Hrt_CT52	52	4	2.9373	0.389645	1.33985	1.21201	1.11785	0.629534
Heart	Hrt_CT54	54	6	3.32919	-0.158131	1.73173	1.75979	0.614732	0.721885
Heart	Hrt_CT56	56	8	4.02409	-0.932051	2.42663	2.53371	1.26905	1.67804
Heart	Hrt_CT58	58	10	4.35467	-1.19592	2.75721	2.79758	0.531769	0.685956
Heart	Hrt_CT60	60	12	4.73622	-1.44772	3.13877	3.04937	-0.0107998	-0.352258
Heart	Hrt_CT62	62	14	5.69796	-2.02608	4.1005	3.62773	1.66277	-0.143095
Heart	Hrt_CT64	64	16	6.1595	-2.65872	4.56205	4.26037	1.42573	0.273423
Hypothalamus	Hyp_CT18	18	18	5.69319	-2.03489	5.27671	4.99075	2.15555	1.06328
Hypothalamus	Hyp_CT20	20	20	5.43717	-1.50499	5.53272	5.52066	1.13345	1.08736
Hypothalamus	Hyp_CT22	22	22	5.52936	-1.6564	5.44054	5.36925	-1.21866	-1.49099
Hypothalamus	Hyp_CT24	24	0	5.00098	-1.22829	5.96892	5.79736	-1.2004	-1.85572
Hypothalamus	Hyp_CT26	26	2	3.97826	-0.0574205	0.708453	0.685041	0.706092	0.616666
Hypothalamus	Hyp_CT28	28	4	3.64835	0.524958	1.03836	1.26742	-0.0337479	0.841187
Hypothalamus	Hyp_CT30	30	6	3.45166	0.7362	1.23505	1.47866	-1.28246	-0.351928
Hypothalamus	Hyp_CT32	32	8	2.95555	1.25509	1.73116	1.99756	-1.38744	-0.369897
Hypothalamus	Hyp_CT34	34	10	2.47778	1.58798	2.20893	2.33044	-1.56252	-1.09837
Hypothalamus	Hyp_CT36	36	12	1.84562	1.97982	2.84109	2.72228	-1.14782	-1.60167
Hypothalamus	Hyp_CT38	38	14	0.294427	-3.02038	4.39228	4.00526	2.77729	1.29898
Hypothalamus	Hyp_CT40	40	16	0.0266537	-2.51395	4.66006	4.5117	1.80011	1.23341
Hypothalamus	Hyp_CT42	42	18	6.05771	-2.10161	4.91219	4.92403	0.763174	0.808423
Hypothalamus	Hyp_CT44	44	20	5.55828	-1.71849	5.41161	5.30716	0.670842	0.271864
Hypothalamus	Hyp_CT46	46	22	5.43745	-1.35464	5.53245	5.671	-0.867601	-0.338357
Hypothalamus	Hyp_CT48	48	0	5.2294	-1.34819	5.7405	5.67746	-2.07291	-2.31371
Hypothalamus	Hyp_CT50	50	2	4.69669	-0.662689	6.2732	0.0797729	-2.03813	-1.69529
Hypothalamus	Hyp_CT52	52	4	3.38642	0.76518	1.30029	1.50764	0.966752	1.75877
Hypothalamus	Hyp_CT54	54	6	3.22975	0.945553	1.45696	1.68802	-0.434829	0.447743
Hypothalamus	Hyp_CT56	56	8	2.77845	1.29453	1.90826	2.03699	-0.710978	-0.219279
Hypothalamus	Hyp_CT58	58	10	2.41455	1.67403	2.27216	2.41649	-1.32099	-0.769672
Hypothalamus	Hyp_CT60	60	12	1.84261	2.07403	2.8441	2.8165	-1.13634	-1.24178
Hypothalamus	Hyp_CT62	62	14	0.228448	-3.02276	4.45826	4.00289	3.02931	1.28992
Hypothalamus	Hyp_CT64	64	16	5.96969	-2.15334	5.00021	4.87231	3.09939	2.61085
Kidney	Kid_CT18	18	18	5.80139	2.65051	4.7686	5.05895	0.214702	1.32378
Kidney	Kid_CT20	20	20	0.13795	2.07172	5.38835	5.63774	0.581967	1.5346
Kidney	Kid_CT22	22	22	0.561988	1.84268	5.81238	5.86679	0.201672	0.409472
Kidney	Kid_CT24	24	0	0.8999	1.69538	6.1503	6.01408	-0.507599	-1.02789
Kidney	Kid_CT26	26	2	1.51137	1.35459	0.478578	0.0716961	-0.171968	-1.72614
Kidney	Kid_CT28	28	4	1.90684	0.74608	0.874051	0.680201	-0.661372	-1.40182
Kidney	Kid_CT30	30	6	2.52484	-0.334943	1.49205	1.76122	-0.3008	0.727382
Kidney	Kid_CT32	32	8	3.25364	-0.962173	2.22085	2.38845	0.483032	1.12322
Kidney	Kid_CT34	34	10	3.66774	-1.22298	2.63495	2.64926	0.0647545	0.119446
Kidney	Kid_CT36	36	12	3.82825	-1.33555	2.79546	2.76183	-1.32211	-1.45058
Kidney	Kid_CT38	38	14	4.56244	-1.78101	3.52965	3.20729	-0.517737	-1.74906
Kidney	Kid_CT40	40	16	5.24404	-2.51913	4.21125	3.94541	0.0858083	-0.929656
Kidney	Kid_CT42	42	18	5.81139	2.60873	4.7786	5.10074	0.252923	1.48339
Kidney	Kid_CT44	44	20	0.127003	2.10116	5.3774	5.60831	0.540152	1.42215
Kidney	Kid_CT46	46	22	0.335854	1.95155	5.58625	5.75792	-0.662095	-0.00638297
Kidney	Kid_CT48	48	0	0.682772	1.7767	5.93317	5.93277	-1.33697	-1.33849
Kidney	Kid_CT50	50	2	1.21657	1.54179	0.183777	6.16768	-1.29802	-2.4412
Kidney	Kid_CT52	52	4	2.21994	0.231993	1.18715	1.19429	0.534578	0.561845
Kidney	Kid_CT54	54	6	2.79372	-0.609348	1.76093	2.03563	0.726244	1.77553
Kidney	Kid_CT56	56	8	3.38734	-1.08579	2.35455	2.51207	0.993735	1.59541
Kidney	Kid_CT58	58	10	3.72841	-1.27328	2.69562	2.69956	0.296519	0.31157
Kidney	Kid_CT60	60	12	4.06671	-1.4124	3.03392	2.83869	-0.411278	-1.15702
Kidney	Kid_CT62	62	14	4.95384	-2.09899	3.92105	3.52527	0.977325	-0.534456
Kidney	Kid_CT64	64	16	5.53603	-3.09017	4.50324	4.51645	1.20112	1.25159
Liver	Liv_CT18	18	18	4.74835	-1.04932	4.85368	4.98302	0.539686	1.03372
Liver	Liv_CT20	20	20	5.32496	-1.78548	5.43029	5.71918	0.742173	1.84565
Liver	Liv_CT22	22	22	5.6807	-1.948	5.78603	5.8817	0.100989	0.466444
Liver	Liv_CT24	24	0	5.81321	-2.04978	5.91853	5.98348	-1.39287	-1.1448
Liver	Liv_CT26	26	2	0.232167	-2.48234	0.337491	0.132855	-0.710879	-1.49253
Liver	Liv_CT28	28	4	0.571593	-2.87398	0.676916	0.524489	-1.41437	-1.9966
Liver	Liv_CT30	30	6	1.28786	2.44484	1.39318	1.48886	-0.67844	-0.312974
Liver	Liv_CT32	32	8	2.14314	1.61201	2.24847	2.32169	0.588506	0.868213
Liver	Liv_CT34	34	10	2.49166	1.31709	2.59699	2.6166	-0.0802455	-0.00530642
Liver	Liv_CT36	36	12	2.8495	1.12625	2.95482	2.80745	-0.713405	-1.27633
Liver	Liv_CT38	38	14	3.54662	0.534965	3.65194	3.39873	-0.0506009	-1.01779
Liver	Liv_CT40	40	16	4.30156	-0.300184	4.40688	4.23388	0.833041	0.172242
Liver	Liv_CT42	42	18	4.78425	-1.1034	4.88957	5.0371	0.676787	1.2403
Liver	Liv_CT44	44	20	5.25007	-1.62881	5.35539	5.56251	0.456099	1.24722
Liver	Liv_CT46	46	22	5.4449	-1.81538	5.55022	5.74908	-0.799713	-0.0401432
Liver	Liv_CT48	48	0	5.42922	-1.81051	5.53454	5.74421	-2.8596	-2.05872
Liver	Liv_CT50	50	2	0.0265417	-2.31558	0.131865	6.24928	-1.49631	-2.12952
Liver	Liv_CT52	52	4	1.04672	2.78841	1.15205	1.14529	0.400501	0.374677
Liver	Liv_CT54	54	6	1.66795	2.05512	1.77328	1.87857	0.773421	1.17563
Liver	Liv_CT56	56	8	2.3544	1.43382	2.45972	2.49988	1.39544	1.54884
Liver	Liv_CT58	58	10	2.68154	1.21946	2.78686	2.71424	0.645034	0.367623
Liver	Liv_CT60	60	12	3.04407	0.970447	3.14939	2.96325	0.0297991	-0.681211
Liver	Liv_CT62	62	14	3.90791	0.179854	4.01323	3.75385	1.32941	0.338632
Liver	Liv_CT64	64	16	4.45705	-0.597926	4.56237	4.53163	1.42698	1.30953
Lung	Lun_CT18	18	18	5.72302	2.41395	4.60099	4.71725	-0.425495	0.0185523
Lung	Lun_CT20	20	20	0.193815	1.46086	5.35498	5.67033	0.454502	1.65907
Lung	Lun_CT22	22	22	0.546894	1.24829	5.70805	5.8829	-0.196836	0.471036
Lung	Lun_CT24	24	0	0.998302	1.02906	6.15946	6.10213	-0.472585	-0.691585
Lung	Lun_CT26	26	2	1.60015	0.635609	0.478125	0.212399	-0.173698	-1.1887
Lung	Lun_CT28	28	4	2.1158	0.0664791	0.993777	0.781528	-0.204051	-1.01478
Lung	Lun_CT30	30	6	2.59378	-0.70581	1.47176	1.55382	-0.378295	-0.0648545
Lung	Lun_CT32	32	8	3.29301	-1.51268	2.17099	2.36069	0.292569	1.01717
Lung	Lun_CT34	34	10	3.83985	-1.89152	2.71782	2.73952	0.381325	0.464206
Lung	Lun_CT36	36	12	4.07197	-2.07028	2.94994	2.91828	-0.732056	-0.852979
Lung	Lun_CT38	38	14	4.74668	-2.49545	3.62465	3.34346	-0.154853	-1.22893
Lung	Lun_CT40	40	16	5.34276	-3.13605	4.22073	3.98405	0.122009	-0.782034
Lung	Lun_CT42	42	18	5.79886	2.26536	4.67684	4.86583	-0.135806	0.586115
Lung	Lun_CT44	44	20	0.065467	1.56396	5.22663	5.56723	-0.0357519	1.26525
Lung	Lun_CT46	46	22	0.454043	1.28522	5.6152	5.84597	-0.5515	0.329973
Lung	Lun_CT48	48	0	0.740768	1.11599	5.90193	6.0152	-1.45629	-1.02361
Lung	Lun_CT50	50	2	1.28989	0.902146	0.167869	6.22905	-1.35879	-2.20679
Lung	Lun_CT52	52	4	2.33888	-0.14035	1.21686	0.988358	0.648054	-0.224751
Lung	Lun_CT54	54	6	2.85361	-1.01878	1.73159	1.86679	0.614182	1.1306
Lung	Lun_CT56	56	8	3.4616	-1.64318	2.33957	2.49119	0.936506	1.51565
Lung	Lun_CT58	58	10	3.92897	-1.96192	2.80695	2.80993	0.721747	0.733133
Lung	Lun_CT60	60	12	4.25729	-2.13959	3.13526	2.9876	-0.0241839	-0.588227
Lung	Lun_CT62	62	14	5.03924	-2.73436	3.91721	3.58237	0.962657	-0.31637
Lung	Lun_CT64	64	16	5.60985	2.69354	4.48783	4.43766	1.14224	0.950603
Muscle	Mus_CT18	18	18	5.95874	-0.479387	4.53958	4.63386	-0.660099	-0.299957
Muscle	Mus_CT20	20	20	0.361109	-1.28674	5.22513	5.44121	-0.0414609	0.783894
Muscle	Mus_CT22	22	22	0.894583	-1.68551	5.75861	5.83998	-0.00374309	0.307098
Muscle	Mus_CT24	24	0	1.12797	-1.8743	5.99199	6.02877	-1.11228	-0.971786
Muscle	Mus_CT26	26	2	2.03906	-2.56544	0.619895	0.43673	0.367826	-0.331812
Muscle	Mus_CT28	28	4	2.32305	-2.97032	0.903888	0.841607	-0.547401	-0.785297
Muscle	Mus_CT30	30	6	2.86875	2.60812	1.44959	1.54636	-0.46299	-0.0933522
Muscle	Mus_CT32	32	8	3.32734	2.00179	1.90818	2.15268	-0.711299	0.222644
Muscle	Mus_CT34	34	10	3.99918	1.47069	2.58002	2.68379	-0.14504	0.251312
Muscle	Mus_CT36	36	12	4.585	1.13395	3.16584	3.02053	0.0926027	-0.462436
Muscle	Mus_CT38	38	14	5.14372	0.661744	3.72456	3.49273	0.226772	-0.658754
Muscle	Mus_CT40	40	16	5.56357	0.187679	4.14441	3.96679	-0.169512	-0.84796
Muscle	Mus_CT42	42	18	0.000487229	-0.904223	4.86451	5.0587	0.581064	1.3228
Muscle	Mus_CT44	44	20	0.43513	-1.35513	5.29915	5.5096	0.241275	1.04513
Muscle	Mus_CT46	46	22	0.786312	-1.59882	5.65034	5.75329	-0.417306	-0.0240418
Muscle	Mus_CT48	48	0	1.14548	-1.93187	6.00951	6.08634	-1.04537	-0.751882
Muscle	Mus_CT50	50	2	1.79654	-2.26153	0.377382	0.132814	-0.558506	-1.49269
Muscle	Mus_CT52	52	4	2.73517	2.81564	1.316	1.33883	1.02677	1.11395
Muscle	Mus_CT54	54	6	3.03219	2.41977	1.61303	1.73471	0.161316	0.626091
Muscle	Mus_CT56	56	8	3.4093	1.94461	1.99014	2.20986	-0.398227	0.441062
Muscle	Mus_CT58	58	10	4.24619	1.33895	2.82703	2.81553	0.798442	0.754515
Muscle	Mus_CT60	60	12	4.83272	1.02649	3.41356	3.12798	1.03883	-0.0519894
Muscle	Mus_CT62	62	14	5.39066	0.405635	3.9715	3.74884	1.17002	0.319509
Muscle	Mus_CT64	64	16	5.75983	0.0749309	4.34066	4.07954	0.580115	-0.417293
White fat	WFat_CT18	18	18	4.98973	2.78096	4.78195	4.85587	0.265719	0.54806
White fat	WFat_CT20	20	20	5.68423	1.93522	5.47645	5.70161	0.918515	1.77856
White fat	WFat_CT22	22	22	5.71618	1.85376	5.5084	5.78307	-0.959467	0.0897012
White fat	WFat_CT24	24	0	0.0893893	1.52902	6.1648	6.10782	-0.452212	-0.669853
White fat	WFat_CT26	26	2	0.524418	1.15929	0.31664	0.194364	-0.790526	-1.25759
White fat	WFat_CT28	28	4	0.975123	0.774874	0.767344	0.578776	-1.06896	-1.78924
White fat	WFat_CT30	30	6	1.53881	-0.0690731	1.33103	1.42272	-0.915825	-0.5656
White fat	WFat_CT32	32	8	2.20769	-0.839707	1.99992	2.19336	-0.360884	0.378005
White fat	WFat_CT34	34	10	2.85016	-1.26214	2.64239	2.61579	0.0931733	-0.0084181
White fat	WFat_CT36	36	12	3.27879	-1.67123	3.07101	3.02488	-0.269614	-0.445817
White fat	WFat_CT38	38	14	3.73581	-2.01504	3.52804	3.36869	-0.523898	-1.13254
White fat	WFat_CT40	40	16	4.36239	-2.66627	4.15461	4.01992	-0.130571	-0.645049
White fat	WFat_CT42	42	18	4.9189	2.84744	4.71112	4.7894	-0.00485066	0.294144
White fat	WFat_CT44	44	20	5.66143	2.00375	5.45365	5.63308	0.831399	1.51679
White fat	WFat_CT46	46	22	5.86499	1.81912	5.65721	5.81772	-0.391032	0.222048
White fat	WFat_CT48	48	0	6.1578	1.62168	5.95002	6.01515	-1.27258	-1.02381
White fat	WFat_CT50	50	2	0.664637	1.17719	0.456859	0.176462	-0.254928	-1.32596
White fat	WFat_CT52	52	4	1.39634	0.2208	1.18856	1.13285	0.539956	0.327166
White fat	WFat_CT54	54	6	2.01141	-0.629989	1.80363	1.98364	0.889368	1.57694
White fat	WFat_CT56	56	8	2.52765	-1.02964	2.31987	2.38329	0.861244	1.10348
White fat	WFat_CT58	58	10	2.83411	-1.38239	2.62633	2.73604	0.0318511	0.450888
White fat	WFat_CT60	60	12	3.47256	-1.69397	3.26478	3.04762	0.470536	-0.35894
White fat	WFat_CT62	62	14	4.26232	-2.42345	4.05454	3.7771	1.48719	0.427456
White fat	WFat_CT64	64	16	4.66456	-2.97303	4.45679	4.32668	1.02367	0.526706

### Sheet: Methods
Item	Explanation
Dataset	GSE54650; current Figure 2 circadian tissue panels.
Panel selection	Exact Figure 2 probes, selected upstream using collection-time harmonic scores; no reselection or gene-symbol deduplication
Preprocessing	Same positive expression entries: log2 for CHIRAL, native centered log-ratio transform for clrcycle
Alignment	lib.circadian.align; choose reflection maximizing phase resultant, then circular-mean rotation
R (higher is better)	abs(mean(exp(1j * (aligned_phase - reference_phase)))); phase agreement, not a rank-only ordering score.
Phase error (lower is better)	mean(abs(angle(exp(1j * (aligned_phase - reference_phase))))) * 24 / (2*pi)
Overall means	Unweighted arithmetic mean across the 12 tissues
R difference	clrcycle minus CHIRAL; positive favors clrcycle.
Error difference	clrcycle minus CHIRAL, in hours; negative favors clrcycle.
Scope	Single CHIRAL seed 17 versus saved Figure 2 fits; no repeated-initialization robustness claim
Panel source	results/fig1/all_tissues/all_tissue_feature_orders.csv
Coordinate source	results/fig1/all_tissues/all_tissue_sample_coordinates.csv
Saved results	results/chiral_comparison/: chiral_vs_clrcycle.csv, summary.csv, sample_phases.csv, comparison_audit.json
Display precision	Cells display three decimal places; underlying numeric values retain source precision.
